# What matters to a mouse? Effects of internal and external context on male vocal response to female squeaks

**DOI:** 10.1101/2024.10.15.618481

**Authors:** Lauren R Brunner, Laura M Hurley

## Abstract

House mice adjust their signaling behavior depending on the social context of an interaction, but which aspects of context elicit the strongest responses from these individuals is often difficult to determine. To explore how internal and external contextual factors influence how of house mice produce and respond to social signals, we assessed how dominant and subordinate male mice differed in their ultrasonic vocalization (USV) production in response to playback of broadband vocalizations (BBVs, or squeaks) when given limited access to a stimulus female. We used a repeated measures design in which each male was exposed to two types of trials with different odor conditions: either just female odors (Fem condition) or female odors in addition to the odors of potential competitors, other males (Fem+Male condition). The presence of odors from other males in this assay served as a proxy for an “audience” as the male interacted with the stimulus female. These conditions were replicated for two distinct cohorts of individuals: males exposed to the odor of familiar competitors in the Fem+Male condition (Familiar odor cohort), and males exposed to the odor of unfamiliar competitors in the Fem+Male condition (Unfamiliar odor cohort). By assessing dominance status of the focal individual and familiarity of the “audience”, we are able to explore how these factors may affect one another as males respond to BBVs. Dominants and subordinates did not differ in their baseline vocal production (vocalizations produced prior to squeak playback) or response to squeaks. However, all groups, regardless of dominance status or odor condition, reduced their vocal production in response to BBV playback. The presence of unfamiliar male odor prompted mice to decrease their baseline level of calling and decrease the complexity of their vocal repertoire compared to trials that only included female odor, and this effect also did not differ across dominance status. Importantly, the presence of male odor did not affect vocal behavior when the male odor was familiar to the focal individual. These findings suggest that mice alter their vocal behavior during courtship interactions in response to cues that indicate the presence of potential competitors, and this response is modulated by the familiarity of these competitor cues.
