## Supplementary material for "What matters to a mouse? Effects of internal and external context on male vocal response to female squeaks": Data file and README for data file: Brunner & Hurley Data.xlsx

### Sheet: Sheet1
Individual	Dominance status	Condition	Total USVs	Average Duration of Calls - Baseline	Number of USVs - Baseline	Number of USVs - Playback	Number of USVs - Recovery	50 kHz Harmonic calls - Baseline	50 kHz Harmonic calls - Playback	50 kHz Harmonic calls - Recovery	Male investigating - Baseline	Female investigating - Baseline	Both investigating - Baseline	Male investigating - Playback	Female investigating - Playback	Both investigating - Playback	Male investigating - Recovery	Female investigating - Recovery	Both investigating - Recovery	Male investigating - total	Female investigating - total	Both investigating - total	Cohort
15267B	S	Fem	1442	0.0244189	709	297	436	70	28	32	43.751	15.001	17.246	32.258	13.007	6.246	49.498	1.245	14.759	125.507	29.253	38.251	Unfamiliar
15267B	S	Fem+Male	1302	0.0216241	580	201	521	22	5	56	29.596	20.036	17.967	27.98	37.742	23.509	24.439	1.721	0	82.015	59.499	41.476	Unfamiliar
15267M	D	Fem	1411	0.0220817	699	333	379	34	31	25	34.48	19.25	14	19.502	17.504	2.249	3.504	20.744	12.748	57.486	57.498	28.997	Unfamiliar
15267M	D	Fem+Male	696	0.0163549	355	167	174	10	9	16	26.677	25.6379	17.255	25.489	29.517	15.495	21.236	21.758	7.254	73.402	76.9129	40.004	Unfamiliar
15268B	D	Fem	1897	0.0234949	879	427	591	96	60	126	15.492	31.495	20.768	12.006	44.298	26.188	28.495	121.974	44.763	55.993	197.767	91.719	Unfamiliar
15268B	D	Fem+Male	1158	0.0201807	498	118	542	35	11	107	17.245	52.83	26.998	19.513	109.094	10.979	18.253	70.292	26.901	55.011	232.216	64.878	Unfamiliar
15268M	S	Fem	377	0.013529	259	30	88	18	2	10	23.737	46.497	24.022	14.997	45.233	16.25	22.75	12.253	0.5	61.484	103.983	40.772	Unfamiliar
15268M	S	Fem+Male	31	0.00948387	31	0	0	1	0	0	21.252	24	2.249	13.751	68.611	27.74	6.487	107.503	36.253	41.49	200.114	66.242	Unfamiliar
15553B	D	Fem	253	0.0157277	235	11	7	0	0	0	23.244	13.992	19.987	24.502	37.755	19.255	33.016	20.494	10.999	80.762	72.241	50.241	Unfamiliar
15553B	D	Fem+Male	114	0.0148448	58	4	52	0	0	0	37.749	21.256	14.997	9.751	23.823	14.75	7.004	10.734	0	54.504	55.813	29.747	Unfamiliar
15553M	S	Fem	527	0.0193351	185	101	241	21	14	17	52.008	19.506	24.247	33.379	23.243	11.506	26.334	10.006	4.739	111.721	52.755	40.492	Unfamiliar
15553M	S	Fem+Male	239	0.0164492	187	12	40	8	0	1	44.72	8.251	12.503	19.004	6.824	1.167	44.493	2.998	4.004	108.217	18.073	17.674	Unfamiliar
15554B	D	Fem	727	0.0152088	249	63	415	4	0	25	23.499	22.258	12.501	12.494	34.496	7.501	5.745	34.262	19.515	41.738	91.016	39.517	Unfamiliar
15554B	D	Fem+Male	315	0.0122987	231	12	72	1	0	1	13.549	24.508	23.022	16.559	47.749	16.005	9.729	63.777	36.059	39.837	136.034	75.086	Unfamiliar
15554M	S	Fem	1926	0.0270828	821	282	823	34	0	19	25.735	12.256	21.4949	53.724	28.741	24.295	44.996	7.029	48.209	124.455	48.026	93.9989	Unfamiliar
15554M	S	Fem+Male	1538	0.0286829	965	257	316	20	0	0	32.853	30.9229	5.741	27.535	20.253	36.474	38.018	14.009	23.013	98.406	65.1849	65.228	Unfamiliar
22B	S	Fem	169	0.0167805	41	30	98	1	0	3	13	25.889	21.324	23.087	14.271	3.961	13.468	46.271	9.757	49.555	86.431	35.042	Familiar
22B	S	Fem+Male	2284	0.0225353	977	525	782	112	41	59	24.509	10.015	9.494	2.753	6.493	1.747	12.254	1.997	22.75	39.516	18.505	33.991	Familiar
22M	D	Fem	1800	0.0229505	849	313	638	41	32	25	26.455	5.491	13.288	15.168	13.251	16.995	6.741	18.519	4.744	48.364	37.261	35.027	Familiar
22M	D	Fem+Male	2085	0.0234386	814	620	651	99	70	87	26.242	21.507	25.739	14.545	5.797	2.956	16.672	21.097	38.886	57.459	48.401	67.581	Familiar
23B	D	Fem	1238	0.0230905	398	363	477	76	71	87	19.092	15.891	27.419	28.225	14.748	16.25	19.493	15.254	40.746	66.81	45.893	84.415	Familiar
23B	D	Fem+Male	53	0.0132963	27	1	25	0	0	1	13.012	1.5	20.997	14.244	22.028	10.755	22.001	9.255	19.001	49.257	32.783	50.753	Familiar
23M	S	Fem	358	0.016096	302	24	32	4	1	0	18.016	38.242	17.5	7.993	10.002	9.248	8.254	16.011	20.755	34.263	64.255	47.503	Familiar
23M	S	Fem+Male	363	0.0139414	256	35	72	18	0	2	25.735	8.993	12.509	7.253	11.995	27.252	9.75	26.261	26.739	42.738	47.249	66.5	Familiar
35B	D	Fem	1886	0.0290208	1058	608	220	261	131	37	12.047	24.036	6.503	14.994	28.304	8.754	13.993	30.54	4.496	41.034	82.88	19.753	Familiar
35B	D	Fem+Male	2421	0.0305064	1023	426	972	158	34	189	39.715	14.048	6.754	15.078	23.992	15.982	17.243	23.256	12.5	72.036	61.296	35.236	Familiar
35M	S	Fem	2418	0.027624	992	431	995	95	25	168	16.755	20.75	16.747	27.36	21.03	7.994	30.3579	14.751	8.828	74.4729	56.531	33.569	Familiar
35M	S	Fem+Male	1524	0.0255762	807	72	645	105	23	87	36.144	41.768	23.302	22.497	26.497	0.5	44.023	24.008	32.496	102.664	92.273	56.298	Familiar
36B	D	Fem	814	0.0181894	359	226	229	2	2	0	33.319	37.929	13.997	42.299	16.005	22.997	21.985	7.503	19.756	97.603	61.437	56.75	Familiar
36B	D	Fem+Male	699	0.0148611	252	235	212	0	0	11	42.057	19.498	23.001	22.836	21.193	14.763	28.736	24.0709	27.675	93.629	64.7619	65.439	Familiar
36M	S	Fem	2668	0.0245566	1157	662	849	62	22	44	40.788	28.952	16.992	29.057	20.752	8.999	52.027	25.262	59.747	121.872	74.966	85.738	Familiar
36M	S	Fem+Male	3072	0.022994	1164	770	1138	53	32	90	43.054	14.727	10.754	26.753	12.43	7.747	19.759	15.523	15.736	89.566	42.68	34.237	Familiar
3B	D	Fem	2075	0.0443936	860	514	701	111	45	104	16.748	17.254	1.753	23.016	7.75	3.25	3.004	5.208	7.999	42.768	30.212	13.002	Familiar
3B	D	Fem+Male	1468	0.0336643	745	219	504	83	4	49	8.996	25.029	13.005	8.755	9.501	0	19.794	8.999	5.239	37.545	43.529	18.244	Familiar
3M	S	Fem	1594	0.0392463	742	242	610	105	28	106	40.754	28.047	20.771	29.001	20.758	10.506	57.242	16.999	32.763	126.997	65.804	64.04	Familiar
3M	S	Fem+Male	1734	0.0467356	865	696	173	168	93	23	19.254	16.01	25.998	12.818	29.465	11.983	47.251	18.2729	24.767	79.323	63.7479	62.748	Familiar
4B	S	Fem	2183	0.0431553	1008	266	909	319	56	252	18.058	20.775	14.75	6.504	5.35	2.001	18.247	4.753	11.752	42.809	30.878	28.503	Familiar
4B	S	Fem+Male	2479	0.0401948	648	931	900	192	291	306	15.25	21.2521	5.254	21.775	4.502	11.5	25.763	20.746	15.504	62.788	46.5001	32.258	Familiar
4M	D	Fem	1671	0.0442932	826	214	631	61	2	19	21.357	25.772	38.725	16.061	14.518	12.218	21.787	53.828	43.928	59.205	94.118	94.871	Familiar
4M	D	Fem+Male	2197	0.0434118	1031	649	517	140	38	8	27.242	18.244	17.754	12.751	10.001	7.004	24.806	16.49	52.267	64.799	44.735	77.025	Familiar
5B	D	Fem	991	0.0390925	541	100	350	10	0	5	5.506	15.53	17.967	10.255	1.248	4.755	16.876	13.746	19.247	32.637	30.524	41.969	Familiar
5B	D	Fem+Male	837	0.0437247	425	53	359	15	2	19	14.271	10.457	12.254	19.753	6.76	0.999	3.497	7.303	1.974	37.521	24.52	15.227	Familiar
5M	S	Fem	1135	0.0306139	786	111	238	61	2	1	15.504	8.496	10.25	10.507	0	0	24.506	3.532	5.745	50.517	12.028	15.995	Familiar
5M	S	Fem+Male	1240	0.0451052	718	62	460	50	3	34	8.503	12.51	3.247	5.983	5	0.75	6.003	3.075	5.427	20.489	20.585	9.424	Familiar
6B	S	Fem	1260	0.0196504	695	276	289	50	12	17	21.215	14.996	17.534	11.011	17.519	17.247	9.269	46.803	31.959	41.495	79.318	66.74	Familiar
6B	S	Fem+Male	1833	0.0220632	680	487	666	117	43	77	24.2619	25.746	21.506	19.927	21.881	22.243	50.8459	21.525	55.224	95.0348	69.152	98.973	Familiar
6M	D	Fem	1489	0.0295217	761	119	609	5	0	4	24.962	31.198	17.725	16.139	15.247	16.497	52.203	7	25.918	93.304	53.445	60.14	Familiar
6M	D	Fem+Male	1410	0.0278602	601	110	699	3	2	1	21.275	22.025	19.476	21.504	17.279	0	15.979	16.515	23.203	58.758	55.819	42.679	Familiar
7398B	D	Fem	1070	0.0276006	701	154	215	31	1	0	65.247	26.987	31.024										Unfamiliar
7398B	D	Fem+Male	1450	0.0282106	527	316	607	14	3	18	24.506	20.254	20.249	24.591	7.749	3.253	23.998	5.228	3.25	73.095	33.231	26.752	Unfamiliar
7398M	S	Fem	28	0.0106875	16	7	5	0	0	0	33.286	21.941	19.749	16.385	9.503	3.747	12.948	0	0	62.619	31.444	23.496	Unfamiliar
7398M	S	Fem+Male	0	0	0	0	0	0	0	0	27.331	16.49	23.748	21.28	34.341	7.989	1.991	20.738	15.276	50.602	71.569	47.013	Unfamiliar
7400B	S	Fem	3598	0.0299896	1446	1096	1056	111	49	97	10.008	40.978	22.964	16.992	47.494	20.011	20.981	38.499	28.775	47.981	126.971	71.75	Unfamiliar
7400B	S	Fem+Male	2663	0.0295623	1019	723	921	6	29	69	31.759	66.265	25.996	16.503	76.771	26.724	16.795	28.492	7.564	65.057	171.528	60.284	Unfamiliar
7400M	D	Fem	1345	0.0221739	696	210	439	18	1	9	25.011	12.106	26.205	10.996	9.746	0	2.009	0	0	38.016	21.852	26.205	Unfamiliar
7400M	D	Fem+Male	1304	0.024709	567	346	391	12	2	19	24.765	37.242	36.26	37.227	20.008	44.271	2.253	39.487	3.5	64.245	96.737	84.031	Unfamiliar
